# Slide-tags: scalable, single-nucleus barcoding for multi-modal spatial genomics

**DOI:** 10.1101/2023.04.01.535228

**Authors:** Andrew J. C. Russell, Jackson A. Weir, Naeem M. Nadaf, Matthew Shabet, Vipin Kumar, Sandeep Kambhampati, Ruth Raichur, Giovanni J. Marrero, Sophia Liu, Karol S. Balderrama, Charles R. Vanderburg, Vignesh Shanmugam, Luyi Tian, Catherine J. Wu, Charles H. Yoon, Evan Z. Macosko, Fei Chen

## Abstract

Recent technological innovations have enabled the high-throughput quantification of gene expression and epigenetic regulation within individual cells, transforming our understanding of how complex tissues are constructed. Missing from these measurements, however, is the ability to routinely and easily spatially localise these profiled cells. We developed a strategy, Slide-tags, in which single nuclei within an intact tissue section are ‘tagged’ with spatial barcode oligonucleotides derived from DNA-barcoded beads with known positions. These tagged nuclei can then be used as input into a wide variety of single-nucleus profiling assays. Application of Slide-tags to the mouse hippocampus positioned nuclei at less than 10 micron spatial resolution, and delivered whole-transcriptome data that was indistinguishable in quality from ordinary snRNA-seq. To demonstrate that Slide-tags can be applied to a wide variety of human tissues, we performed the assay on brain, tonsil, and melanoma. We revealed cell-type-specific spatially varying gene expression across cortical layers and spatially contextualised receptor-ligand interactions driving B-cell maturation in lymphoid tissue. A major benefit of Slide-tags is that it is easily adaptable to virtually any single-cell measurement technology. As proof of principle, we performed multiomic measurements of open chromatin, RNA, and T-cell receptor sequences in the same cells from metastatic melanoma. We identified spatially distinct tumour subpopulations to be differentially infiltrated by an expanded T-cell clone and undergoing cell state transition driven by spatially clustered accessible transcription factor motifs. Slide-tags offers a universal platform for importing the compendium of established single-cell measurements into the spatial genomics repertoire.
