## Supplementary Table 6 for "Slide-tags: scalable, single-nucleus barcoding for multi-modal spatial genomics"

	sender	receiver	ligand	receptor	lisa_receptor_mean_lz	lisa_receptor_mean_dz	lisa_receptor_mean_log2fc	lisa_receptor_p	lisa_receptor_p_adj
1	germinal_center_B	follicular_helper_T	CD80	CD28	0.000237784793953751	0.000346651853266616	-0.543831014015867	0.571036879857398	0.685774487049401
2	germinal_center_B	follicular_helper_T	FAM3C	CLEC2D	0.00132830963513638	0.00195974850185045	-0.561077037704402	0.0312826427612655	0.0985592904269952
3	FDC	follicular_helper_T	B2M	CD3G	0.00142355192318671	0.00308555254312979	-1.11603374663884	0.0351171610808919	0.0993313984859514
4	FDC	follicular_helper_T	NECTIN2	CD226	0.000141162047996156	0.000384791880200939	-1.44672608979815	0.0411483216001415	0.104576509439215
5	FDC	follicular_helper_T	COL4A2	CD44	0.000123433481588961	0.000259750827587013	-1.07339456407255	0.16216252987259	0.281650709778708
6	FDC	germinal_center_B	CNTN1	NOTCH1	5.33126758443836E-06	5.71362862919536E-06	-0.0999286729796429	0.210554974208795	0.332851527868747
7	FDC	germinal_center_B	C3	CD19	3.06206138234648E-05	1.85669453041952E-05	0.721766725723005	0.00404693061972173	0.0243212634418179
8	FDC	germinal_center_B	MIF	TNFRSF14	1.78817708866406E-05	9.34001833710294E-06	0.93699233064354	0.123778070862642	0.235654404142337
9	follicular_helper_T	FDC	CD40LG	CD53	0.0023937967134937	0.000893340824305634	1.4220180431223	0.0101337536801759	0.0418017339307254
10	FDC	follicular_helper_T	CALM2	CACNA1C	0.000455681136917992	0.00190566898812227	-2.0642009909819	0.0206800538432895	0.0731187618030594
11	FDC	germinal_center_B	COL18A1	PTPRS	5.65538440139731E-06	5.53567295316117E-06	0.0308663775280278	0.751364593923155	0.817613640475907
12	FDC	germinal_center_B	APP	APLP2	1.83218644667551E-05	3.12202750765351E-05	-0.768916926496302	0.001591947411701	0.0121232918275691
13	FDC	follicular_helper_T	HMGB1	CXCR4	0.00108081890008622	0.00251156560183784	-1.21646215040329	0.149743265118035	0.269537877212464
14	FDC	follicular_helper_T	CALM1	CACNA1C	0.000298765151611258	0.00151895828924397	-2.34599846875642	0.0334785657812354	0.0989025144247133
15	follicular_helper_T	FDC	COPA	CD74	0.00146915275707951	0.000893799823443457	0.716960744933978	0.228759333914038	0.353862094648277
16	FDC	follicular_helper_T	FAM3C	PDCD1	0.00099277293726154	0.00083210428670884	0.254699437433707	0.992461701599382	1
17	FDC	follicular_helper_T	HLA-DRA	CD4	0.00090976736571511	0.00118065485354009	-0.376017686727183	0.117840022319243	0.2333232441921
18	FDC	germinal_center_B	CD22	PTPRC	0.000758993475759408	0.000602839235204311	0.332314168022796	0.00417637857081721	0.0243212634418179
19	germinal_center_B	FDC	CALM3	ESR1	0.00101069644637121	0.000959745487954918	0.0746259840897479	0.563027456955088	0.685774487049401
20	germinal_center_B	FDC	HSP90AA1	EGFR	0.000751833078633526	0.00207513170518508	-1.46471860824717	0.0220239687576093	0.075185272655287
21	FDC	germinal_center_B	CALM1	KCNN4	4.19327177675145E-05	2.71825512232305E-05	0.625395471136273	0.338222589617048	0.46620666468271
22	germinal_center_B	follicular_helper_T	OMG	TNFRSF1B	0.00012683394414911	0.000155210866306278	-0.291288663224422	0.253571733171789	0.380357599757684
23	FDC	follicular_helper_T	GNAS	TSHR	0.00089139986832	0.00233835626319377	-1.39135009727886	0.0534515431324088	0.125992923097821
24	germinal_center_B	FDC	ST6GAL1	CD22	0.00422024663142351	0.00780434378459934	-0.886950018098856	0.013898133066642	0.0529198143691369
25	germinal_center_B	FDC	CD55	CR1	0.000443594434253141	0.000702527142114397	-0.663312700664354	0.0682775946753357	0.153624588019505
26	FDC	germinal_center_B	GNAS	TSHR	2.55890628779831E-05	2.02534762272628E-05	0.337357766232244	0.674371022298639	0.76568127022461
27	germinal_center_B	FDC	HMGB1	TLR4	0.00100590723068033	0.00438259284616133	-2.12328739570074	0.010039289892507	0.0418017339307254
28	germinal_center_B	FDC	LRPAP1	SORL1	0.000376625796406381	0.000294720752969983	0.353783166091815	0.639430058977554	0.73608809114858
29	FDC	follicular_helper_T	CD22	PTPRC	0.00447537694407268	0.0085012438211374	-0.925664737868913	0.00571419806426845	0.029773979387504
30	FDC	germinal_center_B	HMGB1	CXCR4	6.15768099963481E-05	0.000117880793445361	-0.93686964104587	1.29281358954625E-07	3.19971363412697E-06
31	FDC	germinal_center_B	FN1	CD79A	7.84865653891904E-05	0.000101629952669775	-0.372808027043627	0.0813381816560682	0.171054763461263
32	germinal_center_B	follicular_helper_T	HLA-B	CD3D	0.000899736812550247	0.00133841229875571	-0.572947650741568	0.333644069110441	0.46620666468271
33	FDC	germinal_center_B	LTB	CD40	4.8572403529102E-05	9.5917081432885E-05	-0.981650883436556	1.30778359542943E-05	0.000258941151895027
34	FDC	germinal_center_B	CALM1	PTPRA	9.74456980317497E-05	0.00011108703226863	-0.189020012868901	0.0318575484208469	0.0985592904269952
35	FDC	germinal_center_B	ST6GAL1	CD22	0.000584837423686705	0.000478280281318249	0.290179319461861	0.00213587936421233	0.0140968038038014
36	germinal_center_B	follicular_helper_T	HLA-C	CD3G	0.000254129272965605	0.000316055318537473	-0.3146145246109	0.167410112715711	0.285751744118196
37	germinal_center_B	FDC	COPA	CD74	0.00137052032160485	0.00133391577420239	0.0390561450234024	0.709636193365827	0.789370597114797
38	germinal_center_B	follicular_helper_T	HLA-C	CD3D	0.000409598991733885	0.000379666881441303	0.109478006679947	0.92428180745668	0.943339164311457
39	FDC	germinal_center_B	FAM3C	CLEC2D	0.000162808300291319	9.97651819353037E-05	0.706565945232766	0.135525467189456	0.253151344372757
40	FDC	germinal_center_B	GNAS	ADCY7	3.27151336308417E-05	1.57003231478122E-05	1.05916391034155	0.13893019998607	0.254705366641129
41	FDC	germinal_center_B	LGALS1	PTPRC	0.000376186772455706	0.000493016890570378	-0.390187952170338	0.00846999146407241	0.0381149615883259
42	FDC	germinal_center_B	CALM2	KCNQ5	0.000406180658846047	0.000464988154837419	-0.195072421022806	0.000766108099942248	0.00689497289948023
43	germinal_center_B	follicular_helper_T	FAM3C	PDCD1	0.00114713753524383	0.00173513356078192	-0.597008344968343	0.205969997766	0.332851527868747
44	germinal_center_B	FDC	CALM2	KCNQ5	0.00288253700647477	0.00521318919057187	-0.854827087828853	0.0829356428903094	0.171054763461263
45	germinal_center_B	follicular_helper_T	HLA-A	CD3D	0.000451185623357101	0.000398043910028132	0.180793508451174	0.855254490150393	0.891265205525146
46	germinal_center_B	follicular_helper_T	B2M	CD3D	0.00133769169286638	0.00213188233057103	-0.672382164313808	0.262861813284512	0.388407753957712
47	germinal_center_B	follicular_helper_T	PDCD1LG2	PDCD1	0.000285058331213277	0.000693929458206264	-1.28353184548157	0.0411968067487819	0.104576509439215
48	germinal_center_B	follicular_helper_T	HLA-B	CD3G	0.000527468579032754	0.000980683448495815	-0.894702372963023	0.079275989381892	0.171054763461263
49	follicular_helper_T	germinal_center_B	CD40LG	CD40	0.000124651933663857	4.04638961641433E-05	1.62319811773871	3.27307331643758E-11	1.6201712916366E-09
50	germinal_center_B	FDC	CD22	PTPRC	0.0089110502179713	0.0114285105770199	-0.35897001957719	0.532212723814544	0.675500764841536
51	germinal_center_B	follicular_helper_T	B2M	CD3G	0.00079011404516035	0.00161451668395306	-1.0309695372108	0.0488210732165765	0.117885030449782
52	germinal_center_B	FDC	TGFB1	LPP	0.00164770705462275	0.00304088731224543	-0.884032585682099	0.00566996172488432	0.029773979387504
53	germinal_center_B	follicular_helper_T	HLA-DPB1	CD4	0.000586876057729206	0.00108561157381085	-0.88738024860713	0.378650745309503	0.506573294400552
54	follicular_helper_T	germinal_center_B	CD40LG	TRAF3	0.000141423120659202	5.7494453515138E-05	1.29852330823245	4.33061187895206E-10	1.42910192005418E-08
55	FDC	germinal_center_B	B2M	TFRC	0.00023418115857646	0.000129707261783028	0.852365753658217	0.000420591187928141	0.00462650306720955
56	germinal_center_B	follicular_helper_T	CD22	PTPRC	0.0102137590530773	0.0161135624213791	-0.657761552686007	0.00014421684052844	0.00178468340153945
57	FDC	germinal_center_B	CALM1	HMMR	4.67294704933883E-05	6.96555841636325E-05	-0.575906326089312	0.0019760753830192	0.0139736759227786
58	FDC	follicular_helper_T	B2M	CD3D	0.00257939144782184	0.00470178535157223	-0.866177945013739	0.199466466267245	0.332851527868747
59	FDC	germinal_center_B	CD99	PILRB	9.27983455496276E-06	1.99384270425545E-05	-1.10338060924995	0.0411517909258261	0.104576509439215
60	FDC	germinal_center_B	ADAM10	TSPAN14	9.45572200824569E-06	1.42339056247993E-05	-0.590072048592412	0.0460568884565215	0.113990798929891
61	FDC	germinal_center_B	ALCAM	CD6	1.91539240411419E-05	5.61773680728448E-06	1.76957904516088	0.000496877991104457	0.00491909211193412
62	FDC	germinal_center_B	GNAI2	CNR1	1.08908117829141E-05	1.19188541055749E-05	-0.130134045713792	0.476850904331692	0.621161046432073
63	FDC	follicular_helper_T	FAM3C	CLEC2D	0.00136482895386012	0.000752505217534058	0.858946667805633	0.837198748564278	0.891211571052296
64	FDC	germinal_center_B	FN1	TSHR	2.21984955881975E-05	2.04706535713747E-05	0.116904742800612	0.789891383745454	0.849991815117391
65	FDC	germinal_center_B	CD55	CR1	4.56157136858511E-05	6.29415370207098E-05	-0.464481520296708	0.211814608643748	0.332851527868747
66	FDC	germinal_center_B	LGALS1	ITGB1	5.89985592891794E-05	8.86676164839647E-05	-0.587727569160964	0.00631067483519683	0.0312378404342243
67	germinal_center_B	follicular_helper_T	HLA-DQA2	CD4	0.000100407875483675	0.000139134258480412	-0.470605261341057	0.31519644840125	0.458888946937114
68	germinal_center_B	follicular_helper_T	CALR	TSHR	0.000356907724547927	0.000928253151654056	-1.37896718245309	0.0339665201054571	0.0989025144247133
69	germinal_center_B	follicular_helper_T	B2M	CD247	0.00238595335337168	0.00399552652579303	-0.743819794468278	0.018143417827643	0.0665258653680245
70	germinal_center_B	FDC	SEMA4B	DCBLD2	7.56701857166353E-05	0.000197244981233544	-1.38219170125636	0.356076592486483	0.482898392550162
71	FDC	germinal_center_B	PSEN1	CD44	1.0349446414684E-05	2.5969913538291E-06	1.99464048497873	0.0128646555379414	0.0509440359302478
72	follicular_helper_T	FDC	NTRK3	PTPRS	0.00017383769921588	0.000129184790767852	0.428304757222392	0.85504831260294	0.891265205525146
73	follicular_helper_T	FDC	CALM2	KCNQ5	0.00194557893154297	0.000428674963423765	2.18224344644842	0.0389879064381553	0.104576509439215
74	FDC	follicular_helper_T	CXCL13	CXCR5	0.00257909610803666	0.00134521542169453	0.939028311768734	1	1
75	germinal_center_B	follicular_helper_T	ICAM3	ITGAL	0.000266599190610073	0.000402599009197208	-0.594671221327749	0.0822667888456169	0.171054763461263
76	FDC	germinal_center_B	PSAP	CELSR1	2.59554607268274E-05	2.56879737036862E-05	0.014945003444858	0.54002228290018	0.676736784900225
77	germinal_center_B	follicular_helper_T	HLA-A	CD3G	0.000283036331872682	0.00030935036217647	-0.128254466954463	0.203055842209582	0.332851527868747
78	FDC	follicular_helper_T	VIM	CD44	0.00278503185997842	0.00428634581132299	-0.622054415940388	0.339059392496516	0.46620666468271
79	germinal_center_B	FDC	CD99	CD81	0.000558975312950996	0.000907918708114278	-0.699778561302819	0.337804540362188	0.46620666468271
80	FDC	follicular_helper_T	HLA-C	CD3D	0.000436045587649836	0.000503130060968969	-0.206452416588281	0.588587541627477	0.685774487049401
81	follicular_helper_T	FDC	HSP90AA1	EGFR	0.000652459874508608	0.000329150074194195	0.987143657457978	0.577641198746461	0.685774487049401
82	follicular_helper_T	germinal_center_B	CALM1	HMMR	5.6793374970354E-05	1.25103278082676E-05	2.18260305411962	4.02499745380974E-05	0.000569249639895949
83	FDC	follicular_helper_T	CALM1	OPRM1	0.00138721666295774	0.00175658972894376	-0.340584140098505	0.588796276759586	0.685774487049401
84	FDC	germinal_center_B	CALM1	FAS	1.28621708504722E-05	1.14007271197745E-05	0.17400831822778	0.888260190887364	0.916018321852594
85	germinal_center_B	FDC	HLA-B	CANX	0.000792247226080811	0.000628757303194667	0.333447450936378	0.573916003250609	0.685774487049401
86	germinal_center_B	follicular_helper_T	ITGB2	CD226	0.00013320495417768	0.000152006944187677	-0.190489492001623	0.680605573532987	0.76568127022461
87	FDC	germinal_center_B	VIM	CD44	8.87611703047345E-05	2.88844904698389E-05	1.6196336440359	0.00740776599388123	0.0349223253997258
88	germinal_center_B	FDC	CALM3	KCNQ5	0.00100305713826596	0.00172763456889086	-0.784394299232344	0.122649768999136	0.235654404142337
89	germinal_center_B	follicular_helper_T	HLA-DQB1	CD4	0.000351142347839634	0.000478195986201408	-0.445546024625941	0.470771216829241	0.621161046432073
90	germinal_center_B	follicular_helper_T	ARF6	SMAP1	0.000133018845711333	0.000229602188151159	-0.787505734312819	0.506334069941157	0.651000947067202
91	FDC	germinal_center_B	GNAI2	P2RY12	6.75467952854061E-05	6.74435228801074E-05	0.00220742669662582	0.154883023893336	0.273811060097148
92	germinal_center_B	FDC	CALM1	KCNQ5	0.00153689780360588	0.00284536258607644	-0.888591271787682	0.0868968416115487	0.175567088153945
93	FDC	follicular_helper_T	B2M	CD247	0.00467526422720205	0.00715697912022635	-0.614302868093973	0.061331150955333	0.141204277780883
94	follicular_helper_T	germinal_center_B	CD40LG	CD53	0.000283266003434908	9.41369833084788E-05	1.5893239384286	3.18347406444024E-25	3.15163932379584E-23
95	FDC	germinal_center_B	FGF11	FGFR1	2.56925086320893E-05	8.85707672505787E-06	1.53644524125098	0.000851254381221582	0.00702284864507805
96	FDC	germinal_center_B	CALM1	KCNQ5	0.000321852807881706	0.00033428549854005	-0.0546797163892945	0.0292449496733085	0.0965083339219181
97	FDC	germinal_center_B	GNAI2	TSHR	1.21776721939065E-05	1.22558235947305E-05	-0.00922905374503274	0.751543851346541	0.817613640475907
98	germinal_center_B	follicular_helper_T	GRN	TNFRSF1B	0.000118766876695861	0.000201062942505798	-0.759514671974513	0.238153446024578	0.36272601779128
99	follicular_helper_T	germinal_center_B	GNAI2	P2RY12	8.17609488973519E-05	2.88079541867044E-05	1.50494472961011	1.83422105860469E-05	0.000302646474669773
