## Supplementary Table 8 for "Slide-tags: scalable, single-nucleus barcoding for multi-modal spatial genomics"

	p_val	avg_log2FC	pct.1	pct.2	p_val_adj
IFI44L	1.05850503000604e-31	0.880263215550374	0.907	0.708	3.87423426032512e-27
GZMB	2.58093959440213e-18	-1.11443105775991	0.355	0.605	9.44649700947124e-14
DDX60	1.79422538102738e-17	0.664860379683847	0.798	0.615	6.56704431709832e-13
IFI44	3.39152002487642e-14	0.624158885526708	0.661	0.479	1.24133024430502e-09
BCL2	1.27065986537221e-13	0.656542411298325	0.762	0.584	4.65074217324881e-09
TOX	2.10298403990318e-13	0.404488581193933	0.956	0.836	7.69713188444964e-09
HLA-DQA1	2.64171558581669e-11	-0.710347009989494	0.339	0.529	9.66894321564766e-07
DAPK2	9.19861985221096e-11	-0.691943626080836	0.137	0.307	3.36678685210773e-06
SLFN12L	1.15720657405207e-10	0.382564088090787	0.893	0.863	4.23549178168797e-06
LINC02694	1.67761712376292e-10	-0.762918618671991	0.173	0.357	6.14024643468468e-06
LYST	1.90412610044894e-10	0.322131499896756	0.956	0.868	6.96929194025316e-06
HIST1H2AC	2.01141241534448e-10	-0.834763865176833	0.133	0.288	7.36197058140232e-06
XAF1	2.13220944370583e-10	0.503434426410207	0.766	0.676	7.80409978490772e-06
PRKCH	7.41553867550252e-10	0.310599490500111	0.96	0.943	2.71416131062068e-05
LPP	1.03253935160417e-09	0.528714789730931	0.692	0.559	3.77919728080641e-05
IFI6	1.03541747040897e-09	0.43772417848968	0.833	0.769	3.78973148344388e-05
SAMD9L	1.24683650969071e-09	0.470288639264693	0.645	0.555	4.56354630911896e-05
DTHD1	3.15025352837801e-09	0.475621712429905	0.79	0.632	0.000115302429392163
ELMO1	3.53432971419827e-09	0.416567566969999	0.833	0.819	0.000129360001869371
MX1	3.99301564125998e-09	0.50471687054928	0.601	0.489	0.000146148365485757
MT-CO2	4.02281504326615e-09	-0.438509199821191	0.675	0.819	0.000147239053398584
CBLB	6.97797628825433e-09	0.355093102423754	0.978	0.958	0.000255400910126397
EPSTI1	1.32482656253724e-08	0.408939085057102	0.859	0.807	0.000484899770154257
MT-CO1	2.30698565345351e-08	-0.358521681801246	0.893	0.935	0.000844379819020518
PGK1	3.10448713867785e-08	-0.385475432991878	0.214	0.38	0.00113627333762748
DNAJC1	4.57597297682665e-08	0.412305286508003	0.651	0.632	0.00167485186924832
ZCCHC2	9.16019367849086e-08	0.507112552808518	0.44	0.321	0.00335272248826444
SLC12A6	1.47711882192088e-07	-0.394740832120864	0.153	0.296	0.0054064026001126
AHNAK	2.31066487738254e-07	-0.388362966975723	0.272	0.437	0.00845726451770782
PIP4K2A	2.84392729472976e-07	0.267977463705673	0.952	0.947	0.0104090582914404
ZNF644	2.99610721521885e-07	0.362903974837073	0.802	0.752	0.0109660520184225
ITGA4	3.144893219346e-07	0.363542038835732	0.893	0.863	0.0115106236721283
HERC5	3.37950706190219e-07	0.524038242591475	0.341	0.244	0.0123693337972682
ISG15	3.67082679357922e-07	0.450686387443838	0.504	0.414	0.0134355931471793
SELENOS	3.97105187613637e-07	-0.280567122575163	0.212	0.357	0.0145344469718467
MT-CO3	4.18776549382397e-07	-0.397645970813933	0.589	0.733	0.0153276404839451
S100A4	4.8070833277585e-07	-0.547173731887936	0.288	0.443	0.0175944056879289
N4BP1	6.86106943094496e-07	0.378613137696616	0.639	0.525	0.0251122002242017
DDX60L	8.04800425714399e-07	0.447164018957362	0.625	0.538	0.0294565003815727
GOLIM4	9.60725537829295e-07	-0.369428622327264	0.133	0.26	0.03516351541009
GZMH	1.0295090047852e-06	-0.421558281267613	0.456	0.618	0.037681059084143
KLRD1	1.15994197039056e-06	-0.424691348982409	0.385	0.548	0.042455036058265
PSMA2	1.17577362534653e-06	-0.350761621281308	0.165	0.296	0.0430344904613084
HIVEP2	1.512158933815e-06	0.506318640593992	0.587	0.49	0.0553465291365626
CLEC2D	2.11476950596164e-06	0.349723724004277	0.907	0.887	0.077402678687702
CCSER2	2.39252308185472e-06	0.352931009821393	0.804	0.763	0.0875687373189644
SNX9	2.78270132407993e-06	0.477665567736554	0.462	0.326	0.10184965116265
MAML2	3.32843304391378e-06	0.429083866308596	0.706	0.632	0.121823977840288
NDC80	3.41816572784089e-06	-0.264984428339674	0.147	0.261	0.125108283804705
IFI16	4.00990555128825e-06	0.30091990738698	0.901	0.868	0.146766553082701
COX4I1	4.14100531508092e-06	-0.395196406507433	0.325	0.475	0.151564935537277
CD74	4.27257914605011e-06	-0.379038104504068	0.863	0.908	0.15638066932458
LCP1	4.83132917421376e-06	-0.410726354263721	0.645	0.742	0.176831479105398
CCDC141	5.58578246275846e-06	0.450661515786961	0.407	0.273	0.204445223919422
CEMIP2	6.08562302036759e-06	0.420086631972082	0.647	0.532	0.222739888168474
USP24	6.30729748636949e-06	0.280078661583806	0.621	0.615	0.23085339529861
SLTM	7.45574610868342e-06	0.267639640001885	0.474	0.477	0.272887763323922
UPF3A	7.63942274462787e-06	-0.297032769556151	0.147	0.263	0.279610511876125
MX2	7.77286534170798e-06	0.485412925441082	0.341	0.229	0.284494644371854
NPM1	7.89871776773535e-06	-0.366823022349303	0.29	0.435	0.289100969016882
RPL10A	8.83482743241603e-06	-0.397053086484238	0.383	0.525	0.323363518853859
HIVEP3	1.12317858873056e-05	-0.413348940654185	0.331	0.477	0.411094595261271
CCND3	1.18003852350195e-05	0.331010662844479	0.74	0.683	0.43190589998695
RAC2	1.20593419873287e-05	-0.318335123752683	0.234	0.37	0.441383976078218
NIPBL	1.25193848776689e-05	0.252756489720845	0.81	0.826	0.458222005907559
RSAD2	1.41563978764449e-05	0.490760231653158	0.421	0.302	0.518138318675761
RPL7	1.44874981770588e-05	-0.413952668902477	0.381	0.523	0.53025692077853
JMJD1C	1.45394616281295e-05	0.304302040522114	0.734	0.706	0.532158835051169
RALGAPA2	1.46428669925711e-05	0.371903017519979	0.46	0.397	0.535943574795093
ADAM19	1.63966424521087e-05	-0.306628450337678	0.183	0.305	0.600133510389631
HMGN2	1.65084919920772e-05	-0.402890726282409	0.206	0.336	0.604227315402018
ANXA1	1.72081926971005e-05	-0.298739007310469	0.167	0.286	0.629837060906576
HLA-DRA	1.86568474818026e-05	-0.481074016418894	0.611	0.674	0.682859274681456
SMARCA2	1.8691398096767e-05	0.352745670842435	0.694	0.639	0.684123861739771
ARID4B	1.88225958001159e-05	0.254260552198937	0.75	0.746	0.688925828880041
RASA1	1.91649657815944e-05	0.293991166896236	0.865	0.838	0.701456912572138
AUH	2.16897548054696e-05	0.389254773767105	0.675	0.622	0.793866715634993
GAB3	2.24799375683874e-05	-0.369568149349136	0.198	0.324	0.822788194940548
RORA	2.43129065562985e-05	-0.60185290958531	0.228	0.334	0.889876692867081
VIM	2.56870033333512e-05	-0.439043362365039	0.581	0.674	0.940170009003986
DUSP4	3.02835418491803e-05	0.458926197987497	0.329	0.221	1
HERC6	3.10630922922051e-05	0.381906810096673	0.421	0.319	1
MT-ATP6	3.21360330863448e-05	-0.440148279873537	0.486	0.615	1
ACTB	3.308416640279e-05	-0.419042596193947	0.786	0.838	1
CNOT6L	3.60210982525409e-05	0.281041001700764	0.817	0.826	1
KRAS	3.63288113271942e-05	-0.260758421786405	0.262	0.389	1
ENO1	3.87628344743171e-05	-0.391242111616874	0.315	0.448	1
PIK3CB	3.91908714134069e-05	0.302329373915046	0.268	0.25	1
DUT	4.55133410762747e-05	-0.409713605470767	0.181	0.298	1
TRPM7	4.75895868760949e-05	0.297486875750632	0.52	0.5	1
MDFIC	5.65681535189872e-05	0.391794042635726	0.748	0.676	1
MT-CYB	5.7937127407311e-05	-0.336612101170397	0.331	0.466	1
ANKRD44	5.81613514991729e-05	0.269719289372838	0.946	0.922	1
GPR171	5.82999470964528e-05	-0.323468041968818	0.331	0.466	1
SERBP1	6.15252507894857e-05	-0.325628836590001	0.335	0.469	1
ACTG1	6.15781488338377e-05	-0.432352605118887	0.56	0.679	1
SLC16A7	6.24629511189238e-05	0.279468480190814	0.575	0.555	1
RPS18	6.73396474893736e-05	-0.330872341665604	0.7	0.798	1
PHTF2	7.0180951477938e-05	0.350738212816276	0.579	0.511	1
H3F3A	7.36139634263035e-05	-0.386609070978549	0.546	0.63	1
ISG20	7.4707897643445e-05	0.26785666707509	0.512	0.502	1
ATP5MC3	7.50500580297074e-05	-0.334042666516514	0.175	0.29	1
TRAT1	7.85740630256621e-05	0.341932054740707	0.442	0.412	1
BZW1	8.04871329159672e-05	-0.264610687534065	0.177	0.286	1
RPL4	8.07024300627185e-05	-0.341809800117868	0.3	0.429	1
GPRIN3	8.48297373945628e-05	0.32833184534097	0.724	0.685	1
NCALD	8.57820853817894e-05	0.42241819681795	0.585	0.471	1
HLA-DRB1	9.58943377047619e-05	-0.444405676400858	0.609	0.685	1
CD38	9.88320818227006e-05	0.334981806160978	0.808	0.765	1
AC022126.1	0.000100196331619458	-0.30538898771517	0.403	0.534	1
EIF2AK2	0.000100522786389704	0.27482289271551	0.54	0.521	1
CXCL13	0.000109148381165693	0.514991213621105	0.587	0.534	1
HLA-DPB1	0.000113498581643572	-0.304927402480944	0.671	0.779	1
GBP1	0.00011604308027449	-0.33081350368262	0.438	0.571	1
MAN1A1	0.000116791069805729	-0.259997687859285	0.492	0.624	1
TTN	0.000127850403559953	0.399574465012481	0.522	0.435	1
TUBA1B	0.000128789488742266	-0.521492560330147	0.212	0.326	1
VAV3	0.000129060784569275	0.321624014624549	0.69	0.565	1
SPATS2L	0.000134254323536793	0.352723850730026	0.528	0.448	1
PRKD3	0.000139958511452124	-0.319983154631469	0.153	0.26	1
MAPRE2	0.000147021210189697	0.323055105322361	0.361	0.344	1
WNK1	0.000154840154782522	0.281159810727464	0.817	0.771	1
TRIM22	0.000182911962218045	0.299499155375555	0.718	0.664	1
ADAR	0.000185528244774443	0.297178989919689	0.48	0.385	1
PRF1	0.000190416217596419	-0.264767847850032	0.365	0.492	1
PDIA6	0.000191294446665258	-0.344541091971535	0.288	0.41	1
LINC01934	0.000194221256556061	0.254357523165606	0.929	0.926	1
HSPA9	0.000200506622504784	-0.309305350692881	0.181	0.29	1
FAM102A	0.000203595507776185	0.261472267201011	0.327	0.321	1
RPL21	0.000211095931345168	-0.337165923364376	0.419	0.544	1
REEP5	0.000215483643166033	-0.313879410166712	0.298	0.422	1
HAVCR2	0.000218680435046868	0.385591971536697	0.522	0.443	1
RPL14	0.00022707810975583	-0.330894682010229	0.452	0.576	1
RPL19	0.000239851480307458	-0.2703637116168	0.738	0.832	1
KAT2B	0.0002531742195511	0.360510061312306	0.48	0.403	1
PCED1B-AS1	0.000257251351773012	0.276740688684567	0.28	0.248	1
KLHL28	0.000264980673218318	-0.268166214088686	0.165	0.263	1
RPLP0	0.000265356955870873	-0.328151724803569	0.427	0.55	1
ATF6	0.000272987324992146	0.255860523803826	0.444	0.42	1
HSP90AA1	0.000279845320549306	-0.324252119437994	0.48	0.601	1
EEF1G	0.000297957069262176	-0.34130470984292	0.3	0.42	1
IFNG	0.000300949730543177	-0.427942890194919	0.175	0.281	1
TRAK2	0.000303424627165567	0.368045705889652	0.254	0.21	1
MBP	0.000343108774124323	-0.314340281991238	0.454	0.578	1
SCMH1	0.000351795671745284	0.394438336005224	0.284	0.239	1
ARL6IP1	0.000356876149624034	-0.467683592429451	0.3	0.42	1
CTSW	0.000384777843427717	-0.254711434424559	0.22	0.326	1
PTPN4	0.000398236410324635	0.289052237625735	0.629	0.574	1
HNRNPR	0.000411034540061393	-0.272048684918362	0.331	0.45	1
IPCEF1	0.000411140344689259	0.328675497291055	0.569	0.527	1
BICDL1	0.000419309320662613	0.335588288111431	0.498	0.385	1
SMCHD1	0.000427895119399599	0.250253115743344	0.935	0.916	1
PLSCR1	0.000428726142756825	0.283674986846116	0.456	0.408	1
LSP1	0.000441461241347678	-0.305999897177597	0.258	0.372	1
PSMB10	0.000474016651664314	-0.308094253742633	0.262	0.376	1
HSPD1	0.000483043658578832	-0.274188397071614	0.2	0.303	1
GARS-DT	0.000492076390513273	-0.33671095372235	0.254	0.366	1
HLA-DPA1	0.000501819611999311	-0.343210937568531	0.492	0.594	1
RUNX1	0.000526765135168603	-0.307671524009523	0.718	0.803	1
SYTL3	0.000528354028781737	0.294567045506155	0.714	0.664	1
MVB12B	0.000612491805025044	-0.336110955916543	0.385	0.5	1
CD52	0.000634240490026407	-0.306655911532658	0.405	0.525	1
IRF1	0.000650123036819206	-0.331491636885365	0.329	0.445	1
RPS4X	0.000662300083483119	-0.330020060221528	0.456	0.573	1
HIST1H4C	0.000707037643023445	-0.656466705552178	0.218	0.277	1
ESYT2	0.00072401941155478	-0.304753036856374	0.315	0.429	1
NAB1	0.000762954096477325	0.292211083069289	0.353	0.315	1
FAM160B1	0.000797995117492949	0.287979691164883	0.379	0.328	1
PRDM1	0.000803985777021872	0.303132193632334	0.458	0.437	1
BAZ1B	0.000830501016081869	-0.333755159508101	0.292	0.397	1
NDUFB8	0.000902481861228077	-0.31581092146223	0.246	0.353	1
RPS2	0.000930821870418068	-0.34175253585775	0.788	0.865	1
JARID2	0.000956946860358784	0.29431882238218	0.5	0.485	1
MT-ND4	0.000981835360374508	-0.266705535776909	0.484	0.599	1
HLA-DRB5	0.00102937556016501	-0.328418179860102	0.345	0.456	1
KIF20B	0.00104387759676997	-0.348184742622192	0.2	0.3	1
EEF1A1	0.00107734032052753	-0.27913334717281	0.79	0.845	1
PDE4D	0.00112873897018506	-0.29352612160772	0.417	0.532	1
SLF1	0.00124726039148638	0.253616477448221	0.532	0.504	1
AC243829.4	0.00132796217860789	0.356424968980955	0.45	0.353	1
OGDH	0.00133445402656191	-0.252001863242007	0.188	0.282	1
SURF4	0.00134597599429582	-0.250565536642876	0.202	0.298	1
ARHGDIB	0.00134681487264089	-0.290364017593922	0.409	0.521	1
SAMHD1	0.00135375598763446	0.299236768770319	0.292	0.237	1
CD8B	0.00136411031495556	-0.330193455936451	0.512	0.611	1
PLAAT4	0.00141987186809299	-0.259401037368098	0.317	0.426	1
TPI1	0.00162149739339243	-0.27255829413691	0.242	0.344	1
PAN3	0.00164780714755378	0.260056950068062	0.746	0.714	1
TMEM165	0.00165406688686773	0.253980873845043	0.494	0.468	1
GPHN	0.00168133567717358	0.374533741944425	0.391	0.29	1
PPA2	0.0016961560162771	0.267498817353126	0.284	0.267	1
OAS2	0.00174483788853376	0.274908154074612	0.3	0.25	1
PIK3R5	0.00184141759014665	0.258743381632122	0.413	0.42	1
NFAT5	0.00186241005840817	0.265076409087593	0.649	0.601	1
MYL6	0.00196375130119531	-0.255059909294445	0.486	0.595	1
A2M	0.00202755110493958	0.384757438223166	0.331	0.269	1
ANKRD28	0.00208849358840247	-0.415967545618895	0.399	0.504	1
CRADD	0.00213099374597982	-0.317820471970533	0.19	0.281	1
SLC30A7	0.00214949300545397	0.250310045989972	0.419	0.393	1
PPM1G	0.00220024551074428	-0.299344277645402	0.222	0.319	1
LDLRAD4	0.00236842684199657	0.32592110039108	0.532	0.471	1
EYA3	0.00254711953143271	0.295609491836035	0.381	0.359	1
PLP2	0.00255642519753995	-0.293301790014004	0.169	0.258	1
COTL1	0.00266353006443583	-0.267389741359268	0.44	0.538	1
MZT2B	0.00276105848295035	-0.254250728117172	0.26	0.359	1
IFI27	0.00277899138777647	0.290628034058203	0.567	0.54	1
EEA1	0.00309577474149649	0.269254344627148	0.25	0.223	1
ARHGAP35	0.00310929584638629	0.250841423549671	0.411	0.38	1
H2AFV	0.00317877366376839	-0.282936763566668	0.218	0.311	1
TMEM131L	0.00326490477117227	0.26766142611534	0.435	0.399	1
SAT1	0.00330149540350523	0.279418570751466	0.329	0.271	1
AP3S1	0.00342891827380133	0.273943751724886	0.315	0.286	1
RPS6	0.00390438651809875	-0.273063639725021	0.504	0.605	1
CAMK4	0.00390538518250366	-0.28784518765695	0.53	0.63	1
RUNX2	0.00394887685058246	-0.336842028978488	0.337	0.435	1
RPL3	0.00398939605992941	-0.292643008261847	0.601	0.689	1
GZMA	0.00416011488399605	-0.257297058905756	0.901	0.897	1
BICD1	0.00425851000152082	0.297899872822551	0.381	0.342	1
LDHA	0.00450387175544003	-0.366899427420379	0.226	0.288	1
NDFIP1	0.00455856826515929	0.257688213818477	0.325	0.302	1
TRAF5	0.00544366394778234	0.251688940844943	0.538	0.481	1
PIK3C3	0.00599267628013924	0.281795229837855	0.385	0.355	1
CBL	0.0061144692840771	0.276796601524983	0.413	0.342	1
CD226	0.00697167319355753	-0.269959345288439	0.343	0.439	1
RAN	0.0075721740942056	-0.298799181677105	0.214	0.296	1
FLNA	0.00766706468667766	-0.276394873936346	0.22	0.305	1
NKG7	0.00778074385162867	-0.259328363059353	0.778	0.842	1
CLIC1	0.00785403610551627	-0.310529379771118	0.357	0.445	1
CRIM1	0.00787991733037792	0.323128317150311	0.438	0.366	1
SMC4	0.00821418901634875	-0.329976217941334	0.411	0.502	1
HLA-DQB1	0.00839260763515523	-0.304175468360218	0.397	0.489	1
PTEN	0.00846217235189475	0.282406791875585	0.528	0.462	1
HMGB2	0.00866280818564275	-0.430025412900759	0.196	0.26	1
AGAP1	0.00876703114693254	0.278211859725054	0.298	0.261	1
RAB8B	0.00922252035706193	0.257748268938366	0.433	0.385	1
ASPH	0.00968556749675309	0.337393643835409	0.343	0.282	1
CCDC18	0.00975145032336421	-0.258076443022471	0.204	0.284	1
UBASH3B	0.00977164689113713	0.269505852270071	0.502	0.412	1
ETV1	0.010052974248691	0.399096050049474	0.25	0.181	1
PHF3	0.0100768412087795	0.252384099386743	0.47	0.42	1
PPIA	0.0101269011010571	-0.308441167005675	0.472	0.508	1
AC243829.1	0.0102493587314685	0.259571051295095	0.266	0.187	1
UBB	0.0120358952066844	-0.28435795138229	0.373	0.462	1
LINC01684	0.0129170542511359	0.285797722281508	0.45	0.397	1
JAZF1	0.0130274242413941	0.275342890832091	0.345	0.298	1
SIDT1	0.0136645661595002	0.302202257972633	0.359	0.321	1
YBX1	0.0137602084988512	-0.267693404166173	0.292	0.368	1
ANP32B	0.0137603313629219	-0.27025719064676	0.21	0.288	1
HMGB1	0.014564608860595	-0.270931313837459	0.621	0.698	1
OPRM1	0.0148147108885127	0.251202181375214	0.349	0.326	1
CANX	0.0152488991336523	-0.253831856362681	0.321	0.405	1
RPL8	0.0154701810986953	-0.250946836196513	0.506	0.588	1
DDIT4	0.0158857902731748	-0.274041470780522	0.248	0.328	1
RPS26	0.0161875994829308	-0.292241161536146	0.403	0.479	1
RAD23B	0.0163523050525514	-0.252047783994501	0.242	0.323	1
TNFAIP8	0.0177544132951927	0.255310627549503	0.544	0.506	1
INPP5F	0.0183674670167578	0.329834498574044	0.351	0.296	1
RDX	0.018968312107963	-0.258478715808293	0.321	0.405	1
CRIP1	0.0193806949241231	-0.2525023931849	0.294	0.376	1
AKT3	0.022164190275303	0.345761242170852	0.431	0.37	1
LINC02446	0.0253766995602081	-0.361437560516415	0.357	0.393	1
TET2	0.0276642382003751	0.259106342138104	0.399	0.357	1
HIST1H1E	0.0290685501313319	-0.280213655437445	0.212	0.279	1
HIST1H1D	0.0297325288525406	-0.304538618100963	0.236	0.271	1
GAPDH	0.029774055572216	-0.279149985542344	0.649	0.712	1
CKLF	0.0305746403859234	-0.260333968880641	0.492	0.571	1
TPK1	0.0366350443100555	0.288944513314435	0.304	0.254	1
PDE7B	0.0445459149420539	0.266081990567515	0.258	0.195	1
IGKC	0.0449553278709673	-0.537463245609742	0.966	0.948	1
CRYBG1	0.0524922093964073	0.25862610698253	0.349	0.294	1
PPIB	0.060715716375963	-0.276749236819793	0.476	0.532	1
BMPR1A	0.0626853109763309	0.267681115014422	0.274	0.221	1
ST6GALNAC3	0.0852630670433126	-0.274930187313155	0.482	0.544	1
AC139720.1	0.140254782158977	-0.277898147708709	0.27	0.313	1
ZC3H12C	0.190363664725189	-0.277033709370804	0.308	0.357	1
IGHGP	0.243112086013185	-0.412183421591376	0.528	0.487	1
IGLC1	0.652034133218006	-0.824309225397284	0.482	0.469	1
IGHM	0.658799820970037	-1.52655985384889	0.387	0.406	1
IGLC3	0.952440176105581	-2.0142478453756	0.573	0.58	1
