## Supplementary Table 12 for "Slide-tags: scalable, single-nucleus barcoding for multi-modal spatial genomics"

Tissue	Species	Modality	Bead design	Bead array size	Cellbender used	Number of nuclei mapped	Median UMIs/nucleus
Hippocampus	Mouse	Slide-tags snRNA-seq	SLAC	3mm diameter	No	839	11250
E14 brain	Mouse	Slide-tags snRNA-seq	SLAC	3mm diameter	Yes	4584	4594
Cortex	Human	Slide-tags snRNA-seq	TAGS	5.5 x 5.5 mm	Yes	4067	3024
Tonsil	Human	Slide-tags snRNA-seq	SLAC	3mm diameter	Yes	5778	2377
Metastatic melanoma lymph node	Human	Slide-tags snRNA-seq	TAGS	3mm diameter	Yes	4804	2110
Metastatic melanoma lymph node	Human	Slide-tags multiome	PolyA	5.5 x 5.5 mm	Yes	2529	5228
