## Supplementary Table 13 for "Slide-tags: scalable, single-nucleus barcoding for multi-modal spatial genomics"

Gene	Phenotype
GPRC5B	melanocytic
CAPN3	melanocytic
PLXNC1	melanocytic
CDH1	melanocytic
SOX10	melanocytic
APOE	melanocytic
TYRP1	melanocytic
ACP5	melanocytic
CEACAM1	melanocytic
RGS20	melanocytic
MICAL1	melanocytic
NR4A3	melanocytic
SIRPA	melanocytic
RAB38	melanocytic
SEMA6A	melanocytic
SLC45A2	melanocytic
ADCY2	melanocytic
ST3GAL6	melanocytic
NTM	melanocytic
GYG2	melanocytic
PMEL	melanocytic
HPS4	melanocytic
MBP	melanocytic
STX7	melanocytic
CDK2	melanocytic
GPR143	melanocytic
RRAGD	melanocytic
MYO1D	melanocytic
TNFRSF14	melanocytic
GNPTAB	melanocytic
BIRC7	melanocytic
IVNS1ABP	melanocytic
MLPH	melanocytic
INPP4B	melanocytic
PIR	melanocytic
GPM6B	melanocytic
OCA2	melanocytic
DAPK1	melanocytic
IRF4	melanocytic
DCT	melanocytic
WDR91	melanocytic
PHACTR1	melanocytic
MITF	melanocytic
TRPM1	melanocytic
RHOQ	melanocytic
ASAH1	melanocytic
GALNT3	melanocytic
FAM174B	melanocytic
MLANA	melanocytic
TYR	melanocytic
ZFYVE16	melanocytic
C21orf91	melanocytic
RAB27A	melanocytic
TNC	mesenchymal
EGFR	mesenchymal
BIRC3	mesenchymal
CDK14	mesenchymal
OSMR	mesenchymal
TPBG	mesenchymal
ITGA3	mesenchymal
NRP1	mesenchymal
TEAD4	mesenchymal
ADAM12	mesenchymal
F2RL1	mesenchymal
FST	mesenchymal
MYL12B	mesenchymal
AMOTL2	mesenchymal
FOSL2	mesenchymal
ZEB1	mesenchymal
SOX9	mesenchymal
AXL	mesenchymal
FGF2	mesenchymal
JUN	mesenchymal
CRIM1	mesenchymal
MYOF	mesenchymal
EFEMP1	mesenchymal
NUAK1	mesenchymal
TPM1	mesenchymal
BGN	mesenchymal
TGM2	mesenchymal
FOXD1	mesenchymal
THBS1	mesenchymal
TCF4	mesenchymal
ADAM19	mesenchymal
HS3ST3A1	mesenchymal
CRISPLD2	mesenchymal
FLNB	mesenchymal
FZD2	mesenchymal
PDGFC	mesenchymal
SYNJ2	mesenchymal
S100A2	mesenchymal
WNT5A	mesenchymal
CCN1	mesenchymal
TNFRSF11B	mesenchymal
LOXL2	mesenchymal
SLIT2	mesenchymal
COL13A1	mesenchymal
HEG1	mesenchymal
TLE4	mesenchymal
CDH13	mesenchymal
DKK3	mesenchymal
PODXL	mesenchymal
ITGA2	mesenchymal
DPYD	mesenchymal
SLC22A4	mesenchymal
